# Deep sequencing of a large family of isogenic mice enables complex variants discovery and accurate phenotype mapping

**DOI:** 10.1101/2022.04.21.489063

**Authors:** Flavia Villani, Thomas Sasani, Mikhail Maksimov, M. Hakan Gunturkun, Nichole Ma, Yu-yu Ren, Daphna Rothschild, Hao Chen, Lu Lu, Beth Dumont, Kelley Harris, Melissa Gymrek, Vincenza Colonna, Jonathan K. Pritchard, Abraham A. Palmer, Robert W. Williams, David G. Ashbrook

## Abstract

The BXD family of recombinant inbred mice were developed by crossing and inbreeding progeny of C57BL/6J and DBA/2J strains. This family is the largest and most extensively phenotyped mammalian experimental genetic resource. Although used in genetics for 52 years, we do not yet have comprehensive data on DNA variants segregating in the BXDs. Using linked-read whole-genome sequencing, we sequenced 152 members of the family at about 40X coverage and quantified most variants. We identified 6.25 million polymorphism segregating at a near-optimal minor allele frequency of 0.42. We also defined two other major variants: strain-specific *de novo* singleton mutations and epoch-specific *de novo* polymorphism shared among subfamilies of BXDs. We quantified per-generation mutation rates of *de novo* variants and demonstrate how founder-derived, strain-specific, and epoch-specific variants can be analyzed jointly to model genome-phenome causality. This integration enables forward and reverse genetics at scale, rapid production of any of more than 10,000 diallel F1 hybrid progeny to test predictions across diverse environments or treatments. Combined with five decades of phenome data, the BXD family and F1 hybrids are a major resource for systems genetics and experimental precision medicine.
