## Supplementary material for "Deep sequencing of a large family of isogenic mice enables complex variants discovery and accurate phenotype mapping": Table S1

### Sheet: Sheet1
Strain expanded name	Strain official name	Strain GeneNetwork name	Year breeding started	Date production began at JAX	JAX Stock No (RRID)	Availability (as of October 2019)	Availability (as of October 2021)	Live at UTHSC January 2023	Availability (as of August 2023)	Epoch	Method of derivation	Mitocondrial origin (if known)	Y-chromosome origin (if known)	ID of individual sequenced	BioSample of individual sequenced	Date of birth of sequenced individual	Date tissue harvested	Age of individual sequenced (days)	Tissue of individual sequenced	Generation at sequencing	Sequencing depth of individual sequenced	Mean moleculae length	Strain genotyped on Illumina 13377 SNP array	Strain genotyped on Affymetrix MouseDiversityArray600K	Strain generation at Affymetrix MouseDiversityArray600K	Strain generation at MUGA array genotyping	Strain generation at MegaMUGA array genotyping	Strain generation at GigaMUGA array genotyping	Generation went extinct (if known)	Backcross and RIX-derived breeding notes	Any genotypes available
C57BL/6J	C57BL/6J	C57BL/6J	1921		000664		Available		Available	-	-	B6	B6	4512-JFI-0333	SAMEA9099507	2016-12-20	2017-01-12	23	Spleen	JAX GSP	69.1	46222									Y
DBA/2J	DBA/2J	DBA/2J	1909		000671		Available		Available	-	-	D2	D2	4512-JFI-0334	SAMEA9099510	2016-12-20	2017-01-12	23	Spleen	JAX GSP	107.8	23258									Y
BXD001/TyJ	BXD1/TyJ	BXD1	1971	2001-07-02	000036	Available	Available	Live	Available	1	B6 female to D2 male F2 intercross	B6	D2	4512-JFI-0361	SAMEA9099532	2016-08-30	2016-11-15	77	Spleen	F115+F39	36	21462	Y	Y		F144					Y
BXD002/TyJ	BXD2/TyJ	BXD2	1971	2001-08-21	000075	Available	Available	Live	Available	1	B6 female to D2 male F2 intercross	B6	D2	4512-JFI-0430	SAMEA9099600	2016-10-04	2016-11-07	34	Spleen	F146+F40	40.4	37177	Y	Y							Y
BXD003	BXD3			Extinct		Extinct	Extinct		Extinct	1	B6 female to D2 male F2 intercross																				N
BXD004	BXD4			Extinct		Extinct	Extinct		Extinct	1	B6 female to D2 male F2 intercross																				N
BXD005/TyJ	BXD5/TyJ	BXD5	1971	2001-07-05	000037	Available	Mice Available In 12 Weeks	Live	Cryorecovery	1	B6 female to D2 male F2 intercross	B6	D2	4512-JFI-0389	SAMEA9099559	2016-09-28	2016-11-09	42	Spleen	F114+F28	39.5	41168	Y	Y							Y
BXD006/TyJ	BXD6/TyJ	BXD6	1971	2001-07-02	000007	Available	Mice Available In 12 Weeks		Cryorecovery	1	B6 female to D2 male F2 intercross	B6	D2	4512-JFI-0474	SAMEA9099645	2016-10-04	2016-11-07	34	Spleen	F149+F39	32	40134	Y	Y							Y
BXD007	BXD7			Extinct		Extinct	Extinct		Extinct	1	B6 female to D2 male F2 intercross																				N
BXD008/TyJ	BXD8/TyJ	BXD8	1971	2000-06-02	000084	Available	Mice Available In 12 Weeks		Cryorecovery	1	B6 female to D2 male F2 intercross	B6	D2	4512-JFI-0372	SAMEA9099543	2016-01-31	2016-11-15	289	Spleen	F36p+F37	36.6	41098	Y	Y							Y
BXD009/TyJ	BXD9/TyJ	BXD9	1971	2001-06-29	000105	Available	Mice Available In 12 Weeks		Cryorecovery	1	B6 female to D2 male F2 intercross	B6	D2	4512-JFI-0383	SAMEA9099554	2016-08-23	2016-11-15	84	Spleen	F123+F35	38.1	55567	Y	Y		F144					Y
BXD010	BXD10			Extinct		Extinct	Extinct		Extinct	1	B6 female to D2 male F2 intercross																				N
BXD011/TyJ	BXD11/TyJ	BXD11	1971	2001-07-25	000012	Available	Mice Available In 12 Weeks	Live	Cryorecovery	1	B6 female to D2 male F2 intercross	B6	D2	4512-JFI-0368	SAMEA9099539	2016-10-04	2016-11-07	34	Spleen	F117+F44	42.3	94108	Y	Y		F139					Y
BXD012/TyJ	BXD12/TyJ	BXD12	1971	2001-07-05	000045	Available	Available	Live	Available	1	B6 female to D2 male F2 intercross	B6	D2	4512-JFI-0464	SAMEA9099635	2016-10-04	2016-11-07	34	Spleen	F104+F33	42.5	34505	Y	Y		F123					Y
BXD013/TyJ	BXD13/TyJ	BXD13	1971	2000-06-02	000040	Available	Available		Cryorecovery	1	B6 female to D2 male F2 intercross	B6	D2	4512-JFI-0410	SAMEA9099580	2016-09-28	2016-11-03	36	Spleen	F60+pF51	38.4	50078	Y	Y		F90					Y
BXD014/TyJ	BXD14/TyJ	BXD14	1971	2001-07-17	000329	Available	Mice Available In 12 Weeks		Cryorecovery	1	B6 female to D2 male F2 intercross	B6	D2	4512-JFI-0458	SAMEA9099629	2016-02-18	2016-11-15	271	Spleen	F119+F35	39.9	33768	Y	Y		F144					Y
BXD015/TyJ	BXD15/TyJ	BXD15	1971	2001-07-09	000095	Available	Discontinued	Live	Discontinued	1	B6 female to D2 male F2 intercross	B6	D2	4512-JFI-0392	SAMEA9099562	2016-03-18	2016-11-15	242	Spleen	F99+F27	38.9	35862	Y	Y							Y
BXD016/TyJ	BXD16/TyJ	BXD16	1971	2001-07-24	000013	Available	Discontinued		Discontinued	1	B6 female to D2 male F2 intercross	B6	D2	4512-JFI-0393	SAMEA9099563	2016-10-09	2016-11-09	31	Spleen	F141+F42	37.4	47400	Y	Y		F179					Y
BXD017	BXD17			Extinct		Extinct	Extinct		Extinct	1	B6 female to D2 male F2 intercross																				N
BXD018/TyJ	BXD18/TyJ	BXD18	1971	2001-07-18	000015	Available	Mice Available In 12 Weeks		Cryorecovery	1	B6 female to D2 male F2 intercross	B6	D2	4512-JFI-0477	SAMEA9099648	2016-10-03	2016-11-09	37	Spleen	F128+F36	35.2	46570	Y	Y							Y
BXD019/TyJ	BXD19/TyJ	BXD19	1971	2001-06-29	000010	Available	Mice Available In 12 Weeks		Cryorecovery	1	B6 female to D2 male F2 intercross	B6	D2	4512-JFI-0481	SAMEA9099652	2016-10-04	2016-11-09	36	Spleen	F125+F38	36	29915	Y	Y				F159			Y
BXD020/TyJ	BXD20/TyJ	BXD20	1971	2003-02-10	000330	Available for pre-order	Discontinued		Discontinued	1	B6 female to D2 male F2 intercross	B6	D2	4512-JFI-0407	SAMEA9099577	2016-09-13	2016-11-09	57	Spleen	F48N5F75+10pF12	43.2	55181	Y	Y							Y
BXD021/TyJ	BXD21/TyJ	BXD21	1971	2001-07-02	000077	Available	Available		Available	1	B6 female to D2 male F2 intercross	B6	D2	4512-JFI-0432	SAMEA9099603	2016-10-03	2016-11-03	31	Spleen	F44+pF26	41.3	35078	Y	Y	F44p+9						Y
BXD022/TyJ	BXD22/TyJ	BXD22	1971	2001-07-10	000043	Available	Mice Available In 12 Weeks		Cryorecovery	1	B6 female to D2 male F2 intercross	B6	D2	4512-JFI-0350	SAMEA9099521	2013-09-06	2016-11-09	1160	Spleen	F128+pF16	36.9	26642	Y	Y	F130						Y
BXD023/TyJ	BXD23/TyJ	BXD23	1971	2002-06-22	000098	Extinct	Extinct		Extinct	1	B6 female to D2 male F2 intercross	B6	D2										Y	Y	F119						Y
BXD024/TyRwwJ	BXD24/TyJ	BXD24	1971	6/22/2002 but rederived from 1988 cryo stock in 2005	005243	Available for pre-order	Mice Available In 12 Weeks		Cryorecovery	1	B6 female to D2 male F2 intercross	B6	D2	4512-JFI-0347	SAMEA9099518	2016-10-07	2017-01-18	103	Spleen	F114	35.5	27144	Y	Y	F84p+4(cryo)+?	F93					Y
BXD024/TyJ-Cep290rd16/J	BXD24/TyJ-Cep290rd16/J	BXD24a	1971	2001-07-18	000031 | rd16	Available	Mice Available In 12 Weeks	Live	Cryorecovery	1	B6 female to D2 male F2 intercross	B6	D2	4512-JFI-0348	SAMEA9099519	2016-10-07	2016-11-09	33	Spleen	F140+F40	39.6	38731	Y	Y	F159						Y
BXD025/TyJ	BXD25/TyJ	BXD25	1971	2004-09-27	000081	Cryo Recovery	Mice Available In 12 Weeks		Cryorecovery	1	B6 female to D2 male F2 intercross	B6	D2										Y	Y	F138						Y
BXD026	BXD26			Extinct		Extinct	Extinct		Extinct	1	B6 female to D2 male F2 intercross																				N
BXD027/TyJ	BXD27/TyJ	BXD27	1971	2001-08-07	000041	Available for pre-order	Mice Available In 12 Weeks		Cryorecovery	1	B6 female to D2 male F2 intercross	B6	D2	4512-JFI-0470	SAMEA9099641	2016-09-13	2016-11-09	57	Spleen	F139+36	38.7	62864	Y	Y	F151	F163					Y
BXD028/TyJ	BXD28/TyJ	BXD28	1971	2001-06-29	000047	Available	Mice Available In 12 Weeks		Discontinued	1	B6 female to D2 male F2 intercross	B6	D2	4512-JFI-0346	SAMEA9099517	2016-10-06	2016-11-09	34	Spleen	F76+F40	35	25277	Y	Y	F94						Y
BXD029/Ty	BXD29/Ty	BXD29	1971	originally 8/29/2003 then 10/14/2009	010981	Available	Available	Live	Available	1	B6 female to D2 male F2 intercross	B6	D2	4512-JFI-0344	SAMEA9099514	2016-10-04	2016-11-09	36	Spleen	F38+pF20	40.2	44427	Y	N		F26					Y
BXD029-Tlr4lps-2J/J	BXD29-Tlr4lps-2J/J		1971	2001-07-02	000029 | defective lipopolysaccharide response, 2J	Available	Available		Discontinued	1	B6 female to D2 male F2 intercross	B6	D2	4512-JFI-0345	SAMEA9099515	2016-10-01	2016-11-09	39	Spleen	F136+F33	43.7	36494	Y	N							Y
BXD030	BXD30/TyJ	BXD30	1971	8/29/03 but extinct by 2004		Extinct	Extinct		Extinct	1	B6 female to D2 male F2 intercross												Y	Y	(at F102 in 1998)				104		Y
BXD031/TyJ	BXD31/TyJ	BXD31	1978	2001-10-02	000083	Available	Discontinued	Live	Discontinued	1	B6 female to D2 male F2 intercross	B6	D2	4512-JFI-0364	SAMEA9099535	2016-10-04	2016-11-03	30	Spleen	F107+F41	40	50730	Y	Y	F124	F132					Y
BXD032/TyJ	BXD32/TyJ	BXD32	1978	2001-07-05	000078	Available	Available	Live	Available	1.5	B6D2F1 male to a DBA/2J female	D2	D2	4512-JFI-0415	SAMEA9099585	2016-10-07	2016-11-09	33	Spleen	F96+F34	38.2	67017	Y	Y	F117?	F117					Y
BXD032/TyJ-Galctwi-5J/J	BXD32/TyJ-Galctwi-5J/J		1978	2001-07-05	003613 | twitcher 5 Jackson	Cryo Recovery	Mice Available In 12 Weeks		Cryorecovery	1.5	B6D2F1 male to a DBA/2J female	D2	D2																		N
BXD033/TyJ	BXD33/TyJ	BXD33	1995	2002-06-25	003222	Available	Available		Available	2	B6 female to D2 male F2 intercross	B6	D2	4512-JFI-0451	SAMEA9099622	2016-09-20	2016-11-09	50	Spleen	F39+F39	38.9	60344	Y	Y	F53						Y
BXD034/TyJ	BXD34/TyJ	BXD34	1995	2001-07-10	003223	Available	Available	Live	Available	2	B6 female to D2 male F2 intercross	B6	D2	4512-JFI-0356	SAMEA9099527	2016-09-26	2016-11-03	38	Spleen	F44+F35	40.2	31578	Y	Y		F66					Y
BXD035	BXD35/Ty	BXD35	1995	Extinct by 2002		Extinct	Extinct		Extinct	2	B6 female to D2 male F2 intercross												Y	Y					33		Y
BXD036/TyJ	BXD36/TyJ	BXD36	1995	2001-07-24	003225	Extinct	Discontinued		Discontinued	2	B6 female to D2 male F2 intercross	B6	D2	4512-JFI-0369	SAMEA9099540	2016-03-02	2016-11-07	250	Spleen	F44+F14pF22	41.5	48764	Y	Y	F60	F65					Y
BXD037	BXD37/Ty	BXD37	1995	Extinct by 2002		Extinct	Extinct		Extinct	2	B6 female to D2 male F2 intercross												Y						19		Y
BXD038/TyJ	BXD38/TyJ	BXD38	1995	2001-07-02	003227	Available	Available		Available	2	B6 female to D2 male F2 intercross	B6	D2	4512-JFI-0453	SAMEA9099624	2016-10-07	2016-11-03	27	Spleen	F37+F33	40.9	47993	Y	Y	F52	F51					Y
BXD039/TyJ	BXD39/TyJ	BXD39	1995	2001-07-02	003228	Available	Available		Available	2	B6 female to D2 male F2 intercross	B6	D2	4512-JFI-0478	SAMEA9099649	2016-09-20	2016-11-03	44	Spleen	F45+F36	30.3	40561	Y	Y	F62	F69					Y
BXD040/TyJ	BXD40/TyJ	BXD40	1995	2001-08-22	003229	Available	Available	Live	Available	2	B6 female to D2 male F2 intercross	B6	D2	4512-JFI-0358	SAMEA9099529	2016-09-13	2016-11-03	51	Spleen	F38+F31	40	35397	Y	Y	F52	F59					Y
BXD041	BXD41/Ty	BXD41	1995	Extinct between 1998 and 2002		Extinct	Extinct		Extinct	2	B6 female to D2 male F2 intercross												Y						36		Y
BXD042/TyJ	BXD42/TyJ	BXD42	1995	2004-03-11	003230	Available	Available		Available	2	B6 female to D2 male F2 intercross	B6	D2	4512-JFI-0471	SAMEA9099642	2016-09-27	2016-11-03	37	Spleen	F43+F42	38.2	54336	Y	Y	F60	F65					Y
BXD043/RwwJ	BXD43/RwwJ	BXD43	1999	2007-11-29	007093	Available	Available	Live	Cryorecovery	3	Advanced intercross progeny of B6 female to D2 male	B6	D2	4512-JFI-0489	SAMEA9099660	2016-09-29	2016-11-03	35	Spleen	F38+F17	39.5	34338	Y	Y		F46					Y
BXD044/RwwJ	BXD44/RwwJ	BXD44	1999	2007-11-29	007094	Available	Mice Available In 12 Weeks	Live	Cryorecovery	3	Advanced intercross progeny of B6 female to D2 male	B6	D2	4512-JFI-0363	SAMEA9099534	2016-09-08	2016-11-03	56	Spleen	F31+F27	38.7	43199	Y	Y		F41					Y
BXD045/RwwJ	BXD45/RwwJ	BXD45	1999	2009-09-02	007096	Available	Available	Live	Available	3	Advanced intercross progeny of B6 female to D2 male	B6	D2	4512-JFI-0486	SAMEA9099657	2016-09-12	2016-11-03	52	Spleen	F20+F16	33.8	49120	Y	Y		F40					Y
BXD046	BXD46		1999	Extinct by 2003		Extinct	Extinct		Extinct	3	Advanced intercross progeny of B6 female to D2 male																				N
BXD047	BXD47		1999	Extinct by 2003		Extinct	Extinct		Extinct	3	Advanced intercross progeny of B6 female to D2 male																				N
BXD048/RwwJ	BXD48/RwwJ	BXD48	1999	2007-11-29	007097	Available	Available	Live	Available	3	Advanced intercross progeny of B6 female to D2 male	B6	D2	4512-JFI-0381	SAMEA9099552	2016-09-16	2016-11-03	48	Spleen	F33+F21	38.2	58580	Y	Y		F41					Y
BXD048a/RwwJ	BXD48a/RwwJ	BXD48a (BXD96)	1999	2007-09-13	007139	Available	Available	Live	Available	3	Advanced intercross progeny of B6 female to D2 male	B6	D2	4512-JFI-0382	SAMEA9099553	2016-10-09	2016-11-03	25	Spleen	F21+F18	40.5	51712	Y	Y		F28					Y
BXD049/RwwJ	BXD49/RwwJ	BXD49	1999	2008-10-15	007098	Available	Mice Available In 12 Weeks		Cryorecovery	3	Advanced intercross progeny of B6 female to D2 male	B6	D2	4512-JFI-0397	SAMEA9099567	2016-10-13	2016-11-03	21	Spleen	F20+F18	36.8	35242	Y	Y		F24		F36			Y
BXD050/RwwJ	BXD50/RwwJ	BXD50	1999	2008-01-17	007099	Available	Available	Live	Available	3	Advanced intercross progeny of B6 female to D2 male	B6	D2	4512-JFI-0419	SAMEA9099589	2016-08-25	2016-11-03	70	Spleen	F21+F23	40.2	55626	Y	Y		F29		F41			Y
BXD051/RwwJ	BXD51/RwwJ	BXD51	1999	2008-11-13	007100	Available	Mice Available In 12 Weeks	Live	Cryorecovery	3	Advanced intercross progeny of B6 female to D2 male	B6	D2	4512-JFI-0408	SAMEA9099578	2016-10-02	2016-11-03	32	Spleen	F38+F23	41.1	68833	Y	Y		F44	F55	F61			Y
BXD052	BXD52	BXD52	1999	Extinct by 2004		Extinct	Extinct		Extinct	3	Advanced intercross progeny of B6 female to D2 male												Y	Y					14		Y
BXD053/2RwwJ	BXD53/2RwwJ	BXD53	1999	2012-02-22	017749	Available	Mice Available In 12 Weeks		Cryorecovery	3	Advanced intercross progeny of B6 female to D2 male	B6	D2	4512-JFI-0447	SAMEA9099618	2016-10-17	2016-11-15	29	Spleen	F12N2F30+F9	33.8	54935	Y	Y		F29					Y
BXD054	BXD54	BXD54	1999	Extinct by 2004		Extinct	Extinct		Extinct	3	Advanced intercross progeny of B6 female to D2 male												Y	Y					12		Y
BXD055/RwwJ	BXD55/RwwJ	BXD55	1999	2007-09-13	007103	Available	Mice Available In 12 Weeks	Live	Cryorecovery	3	Advanced intercross progeny of B6 female to D2 male	B6	D2	4512-JFI-0349	SAMEA9099520	2016-10-11	2016-11-03	23	Spleen	F26+F19	39.7	42321	Y	Y		F39		F35?			Y
BXD056/RwwJ	BXD56/RwwJ	BXD56	1999	2008-10-15	007104	Available	Mice Available In 12 Weeks	Live	Cryorecovery	3	Advanced intercross progeny of B6 female to D2 male	B6	D2	4512-JFI-0421	SAMEA9099591	2016-10-13	2016-11-03	21	Spleen	F30+F21	40.4	71591	Y	Y		F35		F35			Y
BXD057	BXD57		1999	Extinct before 2004		Extinct	Extinct		Extinct	3	Advanced intercross progeny of B6 female to D2 male																		9		N
BXD058	BXD58		1999	Extinct by 2003		Extinct	Extinct		Extinct	3	Advanced intercross progeny of B6 female to D2 male																				N
BXD059	BXD59	BXD59	1999	Extinct		Extinct	Extinct		Extinct	3	Advanced intercross progeny of B6 female to D2 male												Y	Y					12		Y
BXD060/RwwJ	BXD60/RwwJ	BXD60	1999	2007-11-29	007105	Available for pre-order	Available	Live	Discontinued	3	Advanced intercross progeny of B6 female to D2 male	B6	D2	4512-JFI-0465	SAMEA9099636	2016-01-26	2016-11-03	282	Spleen	F39+F15	42.3	27191	Y	Y		F44					Y
BXD061/RwwJ	BXD61/RwwJ	BXD61	1999	2007-09-13	007106	Available	Available		Available	3	Advanced intercross progeny of B6 female to D2 male	D2	D2	4512-JFI-0461	SAMEA9099632	2016-09-29	2016-11-03	35	Spleen	F28+F13	39.9	41089	Y	Y		F42		F42			Y
BXD062/RwwJ	BXD62/RwwJ	BXD62	1999	2007-07-04	007107	Available	Available	Live	Available	3	Advanced intercross progeny of B6 female to D2 male	B6	D2	4512-JFI-0377	SAMEA9099548	2016-09-06	2016-11-03	58	Spleen	F36+F15	41.2	61241	Y	Y		F41					Y
BXD063/RwwJ	BXD63/RwwJ	BXD63	1999	2009-09-16	007108	Available	Available	Live	Cryorecovery	3	Advanced intercross progeny of B6 female to D2 male	B6	D2	4512-JFI-0399	SAMEA9099569	2016-04-15	2016-11-03	202	Spleen	F45+F15	37.6	31123	Y	Y		F34		F53			Y
BXD064/RwwJ	BXD64/RwwJ	BXD64	1999	2008-10-15	007109	Available	Available		Available	3	Advanced intercross progeny of B6 female to D2 male	B6	D2	4512-JFI-0483	SAMEA9099654	2016-09-10	2016-11-03	54	Spleen	F45+F17	41	52934	Y	Y		F51					Y
BXD065/RwwJ	BXD65/RwwJ	BXD65	1999	2010-05-20	007110	Available	Available	Live	Available	3	Advanced intercross progeny of B6 female to D2 male	B6	D2	4512-JFI-0386	SAMEA9099556	2016-09-18	2016-11-03	46	Spleen	F29+F11	39.1	49572	Y	Y		F33					Y
BXD065a/RwwJ	BXD65a/RwwJ	BXD65a (BXD97)	2000	2007-07-04	007140	Available	Available		Available	3	Advanced intercross progeny of B6 female to D2 male	B6	D2	4512-JFI-0387	SAMEA9099557	2016-09-12	2016-11-03	52	Spleen	F31+F23	39.3	44873	Y	Y		F37					Y
BXD065b/RwwJ	BXD65b/RwwJ	BXD65b (BXD92)	2000	2012-01-20	009677	Cryo Recovery	Mice Available In 12 Weeks	Live	Cryorecovery	3	Advanced intercross progeny of B6 female to D2 male	B6	D2	4512-JFI-0388	SAMEA9099558	2015-11-23	2016-11-03	346	Spleen		37.2	34307	Y	Y		F44					Y
BXD066/RwwJ	BXD66/RwwJ	BXD66	1999	2008-01-17	007111	Available	Available		Available	3	Advanced intercross progeny of B6 female to D2 male	B6	D2	4512-JFI-0442	SAMEA9099613	2016-10-04	2016-11-03	30	Spleen	F33+F2pF17	33.4	33848	Y	Y		F41		F53			Y
BXD067/RwwJ	BXD67/RwwJ	BXD67	2000	2009-09-02	007112	Available	Available		Available	3	Advanced intercross progeny of B6 female to D2 male	B6	D2	4512-JFI-0460	SAMEA9099631	2016-03-22	2016-11-03	226	Spleen	F34+F14	39.2	46215	Y	Y		F28					Y
BXD068/RwwJ	BXD68/RwwJ	BXD68	2000	2007-09-13	007113	Available	Available	Live	Available	3	Advanced intercross progeny of B6 female to D2 male	B6	D2	4512-JFI-0462	SAMEA9099633	2016-10-13	2016-11-03	21	Spleen	F21+F24	36.5	36851	Y	Y		F36					Y
BXD069/RwwJ	BXD69/RwwJ	BXD69	2000	2007-09-13	007114	Available	Available		Available	3	Advanced intercross progeny of B6 female to D2 male	B6	D2	4512-JFI-0400	SAMEA9099570	2016-10-06	2016-11-03	28	Spleen	F34+F19	38.9	65522	Y	Y		F44					Y
BXD070/RwwJ	BXD70/RwwJ	BXD70	2000	2008-04-03	007115	Available	Available	Live	Available	3	Advanced intercross progeny of B6 female to D2 male	B6	D2	4512-JFI-0378	SAMEA9099549	2016-09-17	2016-11-03	47	Spleen	F31+F19	38.7	62049	Y	Y		F39		F49			Y
BXD071/RwwJ	BXD71/RwwJ	BXD71	2000	2009-11-13	007116	Available	Available	Live	Cryorecovery	3	Advanced intercross progeny of B6 female to D2 male	B6	B6	4512-JFI-0433	SAMEA9099604	2016-03-28	2016-11-03	220	Spleen	F26+F16	41.1	26331	Y	Y		F31					Y
BXD072	BXD72	BXD72	2000	Extinct by 2003		Extinct	Extinct		Extinct	3	Advanced intercross progeny of B6 female to D2 male												Y						9		Y
BXD073/RwwJ	BXD73/RwwJ	BXD73	2000	2007-09-13	007117	Available	Available	Live	Available	3	Advanced intercross progeny of B6 female to D2 male	B6	B6	4512-JFI-0438	SAMEA9099609	2016-10-06	2016-11-03	28	Spleen	F21+F17	33.4	41835	Y	Y		F43					Y
BXD073a/RwwJ	BXD73a/RwwJ	BXD73a (BXD80)	2000	2008-01-17	007124	Available	Available	Live	Available	3	Advanced intercross progeny of B6 female to D2 male	B6	B6	4512-JFI-0439	SAMEA9099610	2016-09-14	2016-11-03	50	Spleen	F27+F16	35.9	63210	Y	Y		F35		F39			Y
BXD073b/RwwJ	BXD73b/RwwJ	BXD73b (BXD103)	2000	2008-12-10	007146	Available	Mice Available In 12 Weeks	Live	Cryorecovery	3	Advanced intercross progeny of B6 female to D2 male	B6	B6	4512-JFI-0440	SAMEA9099611	2016-09-03	2016-11-03	61	Spleen	F17+F17	36.9	44302		Y		F22		F34			Y
BXD074/RwwJ	BXD74/RwwJ	BXD74	2000	2008-10-15	007118	Available	Available	Live	Available	3	Advanced intercross progeny of B6 female to D2 male	D2	D2	4512-JFI-0446	SAMEA9099617	2016-04-14	2016-11-03	203	Spleen	F45+F15	34.4	43776	Y	Y		F49		F60			Y
BXD075/RwwJ	BXD75/RwwJ	BXD75	2000	2008-12-10	007119	Available	Available	Live	Available	3	Advanced intercross progeny of B6 female to D2 male	B6	B6	4512-JFI-0423	SAMEA9099593	2016-10-05	2016-11-03	29	Spleen	F36+F16	39.4	51310	Y	Y		F41					Y
BXD076	BXD76	BXD76	2000	Extinct by 2006		Extinct	Extinct		Extinct	3	Advanced intercross progeny of B6 female to D2 male												Y	Y					18		Y
BXD077/RwwJ	BXD77/RwwJ	BXD77	2000	2007-11-29	007121	Available	Available	Live	Cryorecovery	3	Advanced intercross progeny of B6 female to D2 male	B6	B6	4512-JFI-0379	SAMEA9099550	2016-09-15	2016-11-03	49	Spleen	F34+F25	40.4	49423	Y	Y		F42					Y
BXD078/2RwwJ	BXD78/2RwwJ	BXD78	2000	2013-11-08	024029	Available	Available	Live	Available	3	Advanced intercross progeny of B6 female to D2 male	D2	D2	4512-JFI-0420	SAMEA9099590	2016-10-13	2016-11-03	21	Spleen	F18N5F20+F6	40.5	95323	Y	Y		F18N6F12		F26?		Backcrossed	Y
BXD079/RwwJ	BXD79/RwwJ	BXD79	2000	2008-10-15	007123	Available	Available	Live	Available	3	Advanced intercross progeny of B6 female to D2 male	B6	B6	4512-JFI-0444	SAMEA9099615	2016-09-22	2016-11-03	42	Spleen	F21+F19	36.5	48847	Y	Y		F40		F36?			Y
BXD080	BXD80	Renamed BXD73a		Renamed BXD73a		Extinct	Extinct		Extinct	3	Advanced intercross progeny of B6 female to D2 male																				N
BXD081/RwwJ	BXD81/RwwJ	BXD81	2000	2009-07-23	007125	Available	Available	Live	Available	3	Advanced intercross progeny of B6 female to D2 male	B6	D2	4512-JFI-0487	SAMEA9099658	2016-04-21	2016-11-03	196	Spleen	F31+F5pF3	33.7	53588	Y	Y		F35					Y
BXD082	BXD82		2000	Extinct by 2003		Extinct	Extinct		Extinct	3	Advanced intercross progeny of B6 female to D2 male													Y					8		Y
BXD083/RwwJ	BXD83/RwwJ	BXD83	2000	2008-11-13	007126	Available	Mice Available In 12 Weeks		Cryorecovery	3	Advanced intercross progeny of B6 female to D2 male	B6	B6	4512-JFI-0463	SAMEA9099634	2016-02-06	2016-11-03	271	Spleen	F26+F14	37.8	33651	Y	Y		F32					Y
BXD084/RwwJ	BXD84/RwwJ	BXD84	2000	2008-12-10	007127	Available	Available	Live	Available	3	Advanced intercross progeny of B6 female to D2 male	B6	B6	4512-JFI-0435	SAMEA9099606	2016-10-01	2016-11-03	33	Spleen	F29+F17	41.5	41007	Y	Y		F34		F48			Y
BXD085/RwwJ	BXD85/RwwJ	BXD85	2000	2008-12-10	007128	Available	Available	Live	Available	3	Advanced intercross progeny of B6 female to D2 male	B6	B6	4512-JFI-0429	SAMEA9099599	2016-03-30	2016-11-03	218	Spleen	F34+F14	41.4	43008	Y	Y		F38					Y
BXD086/RwwJ	BXD86/RwwJ	BXD86	2000	2007-07-04	007129	Available	Available	Live	Available	3	Advanced intercross progeny of B6 female to D2 male	B6	D2	4512-JFI-0403	SAMEA9099573	2016-09-17	2016-11-03	47	Spleen	F35+F23	41.8	46951	Y	Y		F43		F55			Y
BXD087/RwwJ	BXD87/RwwJ	BXD87	2000	2007-09-13	007130	Available for pre-order	Available	Live	Available	3	Advanced intercross progeny of B6 female to D2 male	B6	B6	4512-JFI-0482	SAMEA9099653	2016-10-04	2016-11-03	30	Spleen	F26+F19	39.9	41635	Y	Y		F36		F46			Y
BXD088/2RwwJ	BXD88/2RwwJ	BXD88	2000	2012-02-22	017750	Available	Available		Available For Registering Interest	3	Advanced intercross progeny of B6 female to D2 male	B6	B6	4512-JFI-0455	SAMEA9099626	2016-05-17	2016-11-03	170	Spleen	F15N5F21+F2pF4	39.8	45444	Y	Y		F21					Y
BXD089/RwwJ	BXD89/RwwJ	BXD89			007132	Available	Available	Live	Available	3	Advanced intercross progeny of B6 female to D2 male			4512-JFI-0413	SAMEA9099583	2016-09-15	2016-11-03	49	Spleen		41.8	46569	Y	Y							Y
BXD090/RwwJ	BXD90/RwwJ	BXD90	2000	2007-11-29	007133	Available	Available	Live	Available	3	Advanced intercross progeny of B6 female to D2 male	D2	D2	4512-JFI-0395	SAMEA9099565	2016-04-07	2016-11-03	210	Spleen	F39+20	38.2	27171	Y	Y		F41					Y
BXD091/2RwwJ	BXD91/2RwwJ	BXD91	2000	2013-06-12	017751	Available	Available		Available	3	Advanced intercross progeny of B6 female to D2 male	D2	D2	4512-JFI-0414	SAMEA9099584	2016-10-13	2016-11-03	21	Spleen	F16N4F21+F3pF8	33.5	45381	Y	Y		F21					Y
BXD092	BXD92	Renamed BXD65b		Renamed BXD65b		Extinct	Extinct		Extinct	3	Advanced intercross progeny of B6 female to D2 male																				N
BXD093	BXD93	BXD93	2000	Extinct by 2003		Extinct	Extinct		Extinct	3	Advanced intercross progeny of B6 female to D2 male												Y						19		Y
BXD094	BXD94	BXD94	2000	Extinct by 2003		Extinct	Extinct		Extinct	3	Advanced intercross progeny of B6 female to D2 male												Y						15		Y
BXD095/RwwJ	BXD95/RwwJ	BXD95	2000	2012-01-20	007138	Available	Available	Live	Available	3	Advanced intercross progeny of B6 female to D2 male	D2	B6	4512-JFI-0445	SAMEA9099616	2016-09-27	2016-11-03	37	Spleen	F22+F11	32.2	37638	Y	Y		F26					Y
BXD096	BXD96	Renamed BXD48a		Renamed BXD48a		Extinct	Extinct		Extinct	3	Advanced intercross progeny of B6 female to D2 male																				N
BXD097	BXD97	Renamed BXD65a		Renamed BXD65a		Extinct	Extinct		Extinct	3	Advanced intercross progeny of B6 female to D2 male																				N
BXD098/RwwJ	BXD98/RwwJ	BXD98	2000	2007-07-04	007141	Available	Available	Live	Available	3	Advanced intercross progeny of B6 female to D2 male	B6	D2	4512-JFI-0384	SAMEA9099516	2016-09-20	2016-11-03	44	Spleen	F28+F21	37.7	55139	Y	Y		F40		F48			Y
BXD099/RwwJ	BXD99/RwwJ	BXD99	2000	2008-11-26	007142	Available	Mice Available In 12 Weeks	Live	Cryorecovery	3	Advanced intercross progeny of B6 female to D2 male	D2	D2	4512-JFI-0436	SAMEA9099607	2016-10-13	2016-11-03	21	Spleen	F25+F20	38.7	32537	Y	Y		F28				Lost at UTHSC in 2016 due to malocclusion	Y
BXD100/RwwJ	BXD100/RwwJ	BXD100	2000	2007-07-04	007143	Available	Available	Live	Available	3	Advanced intercross progeny of B6 female to D2 male	B6	D2	4512-JFI-0469	SAMEA9099640	2016-09-16	2016-11-03	48	Spleen	F22+F23	40	53619	Y	Y		F32					Y
BXD101/RwwJ	BXD101/RwwJ	BXD101	2000	2009-03-26	007144	Available for pre-order	Available	Live	Available	3	Advanced intercross progeny of B6 female to D2 male	B6	D2	4512-JFI-0475	SAMEA9099646	2016-03-29	2016-11-03	219	Spleen	F26+F14	28.9	42744		Y		F29		F47			Y
BXD102/RwwJ	BXD102/RwwJ	BXD102	2000	2008-11-13	007145	Available	Mice Available In 12 Weeks	Live	Cryorecovery	3	Advanced intercross progeny of B6 female to D2 male	B6	B6	4512-JFI-0406	SAMEA9099576	2016-10-03	2016-11-03	31	Spleen	F21+F19	42.8	69500		Y		F27		F39			Y
BXD103	BXD103	Renamed BXD73b		Renamed BXD73b		Extinct	Extinct		Extinct	4	B6 female to D2 male F2 intercross																				N
BXD104	BXD104	BXD104	2009	Extinct		Extinct	Extinct		Extinct	4	B6 female to D2 male F2 intercross															F10		Extinct	11		Y
BXD105	BXD105	BXD105	2009	Extinct		Extinct	Extinct		Extinct	4	B6 female to D2 male F2 intercross															F12		F13N5F5			Y
BXD106	BXD106	BXD106	2009	Extinct		Extinct	Extinct		Extinct	4	B6 female to D2 male F2 intercross															F7		Extinct	8		Y
BXD107	BXD107	BXD107	2009	Extinct		Extinct	Extinct		Extinct	4	B6 female to D2 male F2 intercross															F14		Extinct	15		Y
BXD108	BXD108	BXD108	2009	Extinct		Extinct	Extinct		Extinct	4	B6 female to D2 male F2 intercross															F11		Extinct	12		Y
BXD109	BXD109	BXD109	2009	Extinct		Extinct	Extinct		Extinct	4	B6 female to D2 male F2 intercross															F11	F13	F13N1F7	F13N1F7	At least one backcross	Y
BXD110	BXD110	BXD110	2009	Extinct		Extinct	Extinct		Extinct	4	B6 female to D2 male F2 intercross															F11		F8	F10N3F8		Y
BXD111/RwwJ	BXD111/RwwJ	BXD111	2009		030872	Available for registering interest	Extinct		Extinct	4	B6 female to D2 male F2 intercross	B6	D2	4512-JFI-0424	SAMEA9099594	2016-09-28	2016-12-01	64	Spleen	F24	40.2	49454						F21			Y
BXD112	BXD112	BXD112	2009	Extinct		Extinct	Extinct		Extinct	4	B6 female to D2 male F2 intercross															F10		F23	23	backcross started in 2015 but apparent failure by 2017	Y
BXD113/RwwJ	BXD113/RwwJ	BXD113	2009	2013-11-08	024030	Available	Available	Live	Available	4	B6 female to D2 male F2 intercross	B6	D2	4512-JFI-0365	SAMEA9099536	2016-09-05	2016-11-03	59	Spleen	F25+F1pF6	41	41092				F14	F23	F30			Y
BXD114	BXD114	BXD114	2009		-	UTHSC	UTHSC		NA	4	B6 female to D2 male F2 intercross	B6	D2	4512-JFI-0459	SAMEA9099630	2016-08-06	2017-01-17	164	Spleen	F9N7F12	36.6	32495				F8		F7			Y
BXD115	BXD115	BXD115	2009	Extinct		Extinct	Extinct		Extinct	4	B6 female to D2 male F2 intercross															F9		Extinct	10		Y
BXD116	BXD116	BXD116	2009	Extinct		Extinct	Extinct		Extinct	4	B6 female to D2 male F2 intercross															F9		F10N3F5	F10N3F5		Y
BXD117	BXD117	BXD117	2009	Extinct		Extinct	Extinct		Extinct	4	B6 female to D2 male F2 intercross															F7		Extinct	8		Y
BXD118	BXD118			Extinct		Extinct	Extinct		Extinct	4	B6 female to D2 male F2 intercross																				N
BXD119	BXD119	BXD119	2009	Extinct		Extinct	Extinct		Extinct	4	B6 female to D2 male F2 intercross															F7		Extinct	8		Y
BXD120	BXD120	BXD120	2009	Extinct		Extinct	Extinct		Extinct	4	B6 female to D2 male F2 intercross															F7		Extinct	8		Y
BXD121	BXD121	BXD121	2009	Extinct		Extinct	Extinct		Extinct	4	B6 female to D2 male F2 intercross															F7		F13N3	F13N3		Y
BXD122/RwwJ	BXD122/RwwJ	BXD122	2009		030873	Available for pre-order	Discontinued	Live	Discontinued	4	B6 female to D2 male F2 intercross	B6	D2	4512-JFI-0467	SAMEA9099638	2016-08-22	2016-12-01	101	Spleen	F23	43.7	41872				F11	F15	F21			Y
BXD122a	BXD122a		2009	Extinct		Extinct	Extinct		Extinct	4	B6 female to D2 male F2 intercross															F11	F15	F21			Y
BXD123/RwwJ	BXD123/RwwJ	BXD123	2009	2014-09-05	025974	Cryo Recovery	Mice Available In 12 Weeks	Live	Cryorecovery	4	B6 female to D2 male F2 intercross	B6	D2	4512-JFI-0431	SAMEA9099601	2016-09-30	2016-12-01	62	Spleen	F30	40.2	41035				F9	F20	F25			Y
BXD124/RwwJ	BXD124/RwwJ	BXD124	2009	2014-09-05	025975	Available	Available	Live	Available	4	B6 female to D2 male F2 intercross	B6	D2	4512-JFI-0454	SAMEA9099625	2016-09-17	2016-11-03	47	Spleen	F21+F1pF4	40.5	36409				F11	F20	F26			Y
BXD125/RwwJ	BXD125/RwwJ	BXD125	2009	2013-11-08	024031	Available	Available	Live	Available	4	B6 female to D2 male F2 intercross	B6	D2	4512-JFI-0472	SAMEA9099643	2016-08-31	2016-11-03	64	Spleen	F22+F18	36	41345				F10	F23	F30			Y
BXD126	BXD126	BXD126	2009	Extinct after 2013		Extinct	Extinct		Extinct	4	B6 female to D2 male F2 intercross															F10		Extinct	11		Y
BXD127	BXD127	BXD127	2009		-	UTHSC	Extinct		Extinct	4	B6 female to D2 male F2 intercross	B6	D2	4512-JFI-0401	SAMEA9099571	2016-08-05	2017-01-17	165	Spleen	F14N3F6	39.4	44503				F8		F14N2F2			Y
BXD128/RwwJ	BXD128/RwwJ	BXD128	2009		030874	Available	Available		Available	4	B6 female to D2 male F2 intercross	B6	D2	4512-JFI-0492	SAMEA9099663	2016-08-14	2016-12-01	109	Spleen	F26	39.5	39307				F9	F18	F23			Y
BXD128a/RwwJ	BXD128a/RwwJ	BXD128a	2009		030875	Available	Mice Available In 12 Weeks	Live	Cryorecovery	4	B6 female to D2 male F2 intercross	B6	D2	4512-JFI-0457	SAMEA9099628	2016-09-16	2016-12-01	76	Spleen		40.5	38917				F9	F16	F21			Y
BXD129	BXD129			Extinct		Extinct	Extinct		BXD129	4	B6 female to D2 male F2 intercross																				N
BXD130	BXD130	BXD130	2009	Extinct		Extinct	Extinct		BXD130	4	B6 female to D2 male F2 intercross															F7		F7N1F5			Y
BXD131/RwwJ	BXD131/RwwJ	BXD131	2009			UTHSC	UTHSC	Live	Available For Registering Interest	4	B6 female to D2 male F2 intercross	B6	D2	4512-JFI-0367	SAMEA9099538	2016-12-03	2017-01-17	45	Spleen	F10N8F9	42.2	47714				F9		F10N8F4			Y
BXD132	BXD132	BXD132	2009	Extinct 2016		Extinct	Extinct		Extinct	4	B6 female to D2 male F2 intercross															F10	F12	F12N8F2			Y
BXD133	BXD133	BXD133	2009	Extinct		Extinct	Extinct		Extinct	4	B6 female to D2 male F2 intercross															F6		Extinct	7		Y
BXD134	BXD134	BXD134	2009	Extinct		Extinct	Extinct		Extinct	4	B6 female to D2 male F2 intercross															F9		F9N1F7			Y
BXD135	BXD135	BXD135	2009	Extinct		Extinct	Extinct		Extinct	4	B6 female to D2 male F2 intercross															F6		Extinct	7		Y
BXD136	BXD136	BXD136	2009	Extinct		Extinct	Extinct		Extinct	4	B6 female to D2 male F2 intercross															F7		Extinct	8		Y
BXD137	BXD137	BXD137	2009			UTHSC	UTHSC		NA	4	B6 female to D2 male F2 intercross	B6	D2	4512-JFI-0418	SAMEA9099588		2017-01-18		Spleen	F11N4F7	36.8	56098				F8	F11	F11N4F7			Y
BXD138	BXD138	BXD138	2009	Extinct		Extinct	Extinct		Extinct	4	B6 female to D2 male F2 intercross															F7		Extinct	8		Y
BXD139	BXD139	BXD139	2009		035597	UTHSC	Preorder Now		Available	4	B6 female to D2 male F2 intercross	B6								F11N3F9						F8		F11N3F4			Y
BXD140	BXD140		2009	Extinct		Extinct	Extinct		Extinct	4	B6 female to D2 male F2 intercross															F8		F8N1F6			Y
BXD141/RwwJ	BXD141/RwwJ	BXD141	2009		029865	Available for pre-order	Registering Interest		Discontinued	4	B6 female to D2 male F2 intercross	B6	D2	4512-JFI-0450	SAMEA9099621	2016-08-27	2016-12-01	96	Spleen	F24	37.4	49712				F9	F19	F22			Y
BXD142	BXD142	BXD142	2009	Extinct		Extinct	Extinct		Extinct	4	B6 female to D2 male F2 intercross															F6		Extinct	7		Y
BXD143	BXD143			Extinct		Extinct	Extinct		Extinct	4	B6 female to D2 male F2 intercross																				N
BXD144/RwwJ	BXD144/RwwJ	BXD144	2009	2014-09-05	025984	Available	Available		Available	4	B6 female to D2 male F2 intercross	B6	D2	4512-JFI-0352	SAMEA9099523	2016-10-06	2016-12-01	56	Spleen	F28	39.2	40325				F9		F24			Y
BXD145	BXD145	BXD145	2009	Extinct		Extinct	Extinct		Extinct	4	B6 female to D2 male F2 intercross															F7		Extinct	8		Y
BXD146	BXD146	BXD146	2009	Extinct		Extinct	Extinct		Extinct	4	B6 female to D2 male F2 intercross															F8		F12N2F7			Y
BXD147	BXD147	BXD147	2009			UTHSC	UTHSC	Live	NA	4	B6 female to D2 male F2 intercross	B6	D2	4512-JFI-0494	SAMEA9099664	2016-09-10	2017-01-12	124	Tail	F23	40.9	32591				F8		F23		Backcrossed at about F23 to C57BL/6J female, then 3 backcrosses to F23 male, followed by inbreeding again	Y
BXD148/RwwJ	BXD148/RwwJ	BXD148	2009			UTHSC	UTHSC	Live	Available	4	B6 female to D2 male F2 intercross	B6	D2	4512-JFI-0417	SAMEA9099587	2016-08-08	2017-01-17	162	Spleen	F11N3F9	38.9	58041				F8	F11	F11N3F5			Y
BXD149	BXD149	BXD149	2009			UTHSC	UTHSC		NA	4	B6 female to D2 male F2 intercross	B6	D2	4512-JFI-0341	SAMEA9099511	2016-08-27	2017-01-17	143	Spleen	F9N4F7	40.7	43390				F7		F9N4F3			Y
BXD150/RwwJ	BXD150/RwwJ	BXD150	2009		029867	Available	Discontinued	Live	Discontinued	4	B6 female to D2 male F2 intercross	B6	D2	4512-JFI-0373	SAMEA9099544	2016-10-06	2016-12-01	56	Spleen	F27	38.1	43447				F8		F23			Y
BXD151/RwwJ	BXD151/RwwJ	BXD151	2009		029868	Available	Available	Live	Available	4	B6 female to D2 male F2 intercross	B6	D2													F8	F11	F22			Y
BXD152/RwwJ	BXD152/RwwJ	BXD152	2009		029869	Available	Available	Live	Available	4	B6 female to D2 male F2 intercross	B6	D2	4512-JFI-0355	SAMEA9099526	2016-10-12	2016-12-01	50	Spleen	F26	38.9	54920				F9	F16	F22			Y
BXD153	BXD153	BXD153	2009	Extinct		Extinct	Extinct		Extinct	4	B6 female to D2 male F2 intercross															F7		Extinct	7		Y
BXD154/RwwJ	BXD154/RwwJ	BXD154	2009	2014-09-05	025976	Available	Available	Live	Available	4	B6 female to D2 male F2 intercross	B6	D2	4512-JFI-0374	SAMEA9099545	2016-09-04	2016-11-03	60	Spleen	F20+pF5	41.3	58396				F9		F24			Y
BXD155/RwwJ	BXD155/RwwJ	BXD155	2009		029870	UTHSC	Registering Interest	Live	Available For Pre-Order	4	B6 female to D2 male F2 intercross	B6	D2	4512-JFI-0362	SAMEA9099533	2016-11-02	2016-12-01	29	Spleen	F22	38	66185				F7	F15	F19			Y
BXD156/RwwJ	BXD156/RwwJ	BXD156	2009		029871	Available	Available		Available	4	B6 female to D2 male F2 intercross	B6	D2	4512-JFI-0357	SAMEA9099528	2016-10-09	2016-12-01	53	Spleen	F28	39.4	32287				F7	F16	F23			Y
BXD156a	BXD156a		2009	Extinct in 2015		Extinct	Extinct		Extinct	4	B6 female to D2 male F2 intercross																	Extinct	8		Y
BXD157/RwwJ	BXD157/RwwJ	BXD157	2009		029872	Available	Available		Available	4	B6 female to D2 male F2 intercross	B6	D2	4512-JFI-0391	SAMEA9099561	2016-11-13	2016-12-01	18	Spleen	F23	39.1	44946				F7	F16	F22			Y
BXD158	BXD158			Extinct		Extinct	Extinct		Extinct	5	Advanced intercross progeny of B6 female to D2 male (G8-G9, donated by A. Palmer)																				N
BXD159	BXD159			Extinct		Extinct	Extinct		Extinct	5	Advanced intercross progeny of B6 female to D2 male (G8-G9, donated by A. Palmer)																				N
BXD160/RwwJ	BXD160/RwwJ	BXD160	2009		029873	Available	Mice Available In 12 Weeks	Live	Cryorecovery	5	Advanced intercross progeny of B6 female to D2 male (G8-G9, donated by A. Palmer)	B6	D2	4512-JFI-0427	SAMEA9099597	2016-10-12	2016-12-01	50	Spleen	F28	35.5	86861						F23			Y
BXD161/RwwJ	BXD161/RwwJ	BXD161	2009	2014-09-05	025985	Available	Available	Live	Available	5	Advanced intercross progeny of B6 female to D2 male (G8-G9, donated by A. Palmer)	B6	D2	4512-JFI-0456	SAMEA9099627	2016-09-11	2016-11-03	53	Spleen	F23+pF3	40.2	48446				F7		F25			Y
BXD162	BXD162	BXD162	2009		035599	UTHSC	Registering Interest	Live	Discontinued	5	Advanced intercross progeny of B6 female to D2 male (G8-G9, donated by A. Palmer)	B6	D2	4512-JFI-0394	SAMEA9099564	2016-10-03	2017-01-17	106	Tail	F10N6F9	40.5	32458				F6		F10N6F4			Y
BXD163	BXD163			Extinct		Extinct	Extinct		Extinct	5	Advanced intercross progeny of B6 female to D2 male (G8-G9, donated by A. Palmer)																				N
BXD164	BXD164			Extinct		Extinct	Extinct		Extinct	5	Advanced intercross progeny of B6 female to D2 male (G8-G9, donated by A. Palmer)																				N
BXD165	BXD165	BXD165	2009			Extinct	Extinct		Extinct	5	Advanced intercross progeny of B6 female to D2 male (G8-G9, donated by A. Palmer)															F6		Extinct	6		Y
BXD166	BXD166			Extinct		Extinct	Extinct		Extinct	5	Advanced intercross progeny of B6 female to D2 male (G8-G9, donated by A. Palmer)																				N
BXD167	BXD167			Extinct		Extinct	Extinct		Extinct	5	Advanced intercross progeny of B6 female to D2 male (G8-G9, donated by A. Palmer)																				N
BXD168/RwwJ	BXD168/RwwJ	BXD168	2009		029874	Available	Available		Available	5	Advanced intercross progeny of B6 female to D2 male (G8-G9, donated by A. Palmer)	B6	D2	4512-JFI-0466	SAMEA9099637	2016-06-05	2016-12-01	179	Spleen	F25	44.5	46914				F6		F21			Y
BXD169/RwwJ	BXD169/RwwJ	BXD169	2010		029876	Available	Mice Available In 12 Weeks		Cryorecovery	5	Advanced intercross progeny of B6 female to D2 male (G8-G9, donated by A. Palmer)	B6	D2	4512-JFI-0426	SAMEA9099596	2016-09-18	2016-12-01	74	Spleen	F26	30.6	53273						F20			Y
BXD170/RwwJ	BXD170/RwwJ	BXD170	2010		029878	Available	Available	Live	Available	5	Advanced intercross progeny of B6 female to D2 male (G8-G9, donated by A. Palmer)	B6	D2	4512-JFI-0437	SAMEA9099608	2016-10-09	2016-12-01	53	Spleen	F34	31.7	51614						F27			Y
BXD171/RwwJ	BXD171/RwwJ	BXD171	2010		029879	Available for pre-order	Registering Interest	Live	Available For Registering Interest	5	Advanced intercross progeny of B6 female to D2 male (G8-G9, donated by A. Palmer)	B6	D2	4512-JFI-0484	SAMEA9099655	2016-08-03	2016-12-01	120	Spleen	F28	37.8	33778						F23			Y
BXD172/RwwJ	BXD172/RwwJ	BXD172	2010		029880	Available	Available	Live	Available	5	Advanced intercross progeny of B6 female to D2 male (G8-G9, donated by A. Palmer)	B6	D2	4512-JFI-0380	SAMEA9099551	2016-10-06	2016-12-01	56	Spleen	F32	38.6	52772						F26			Y
BXD173	BXD173	BXD173	2010			UTHSC	UTHSC		NA	5	Advanced intercross progeny of B6 female to D2 male (G8-G9, donated by A. Palmer)	B6	D2	4512-JFI-0402	SAMEA9099572	2016-07-19	2017-01-17	182	Spleen	F6N3F13	36.1	44582				F6		F6N3F9			Y
BXD174/RwwJ	BXD174/RwwJ	BXD174	2010		035600	UTHSC	Preorder Now	Live	Available	5	Advanced intercross progeny of B6 female to D2 male (G8-G9, donated by A. Palmer)	B6	D2	4512-JFI-0385	SAMEA9099555	2016-12-30	2017-01-17	18	Spleen	F6N6F12	38.3	38638						F6N6F7			Y
BXD175	BXD175	BXD175	2010	Extinct in 2017		Extinct	Extinct		Extinct	5	Advanced intercross progeny of B6 female to D2 male (G8-G9, donated by A. Palmer)	B6	D2	4512-JFI-0448	SAMEA9099619	2015-10-15	2016-12-01	413	Spleen	F18	32.5	43191						F18		Terminate by crossing to BXD209 to generate RIX BXD228 (Jan 2017 attempt)	Y
BXD176	BXD176	BXD176	2010			UTHSC	UTHSC		NA	5	Advanced intercross progeny of B6 female to D2 male (G8-G9, donated by A. Palmer)	B6	D2	4512-JFI-0428	SAMEA9099598	2016-05-09	2017-01-17	253	Tail	F6N3F12	41.8	43116						F6N3F9			Y
BXD177/RwwJ	BXD177/RwwJ	BXD177	2010		029881	Available	Available		Available	5	Advanced intercross progeny of B6 female to D2 male (G8-G9, donated by A. Palmer)	B6	D2	4512-JFI-0490	SAMEA9099661	2016-09-05	2017-01-17	134	Tail	F22	39.6	36197						F19			Y
BXD178/RwwJ	BXD178/RwwJ	BXD178	2010		029882	Available for pre-order	Available		Available	5	Advanced intercross progeny of B6 female to D2 male (G8-G9, donated by A. Palmer)	B6	D2	4512-JFI-0342	SAMEA9099512	2016-11-07	2016-12-01	24	Spleen	F23	41.2	38179						F19			Y
BXD179	BXD179			Extinct		Extinct	Extinct		Extinct	5	Advanced intercross progeny of B6 female to D2 male (G8-G9, donated by A. Palmer)																				N
BXD180/RwwJ	BXD180/RwwJ	BXD180	2010		029883	Available	Available	Live	Available	5	Advanced intercross progeny of B6 female to D2 male (G8-G9, donated by A. Palmer)	B6	D2	4512-JFI-0353	SAMEA9099524	2016-10-03	2016-12-01	59	Spleen	F26	39	23366						F20			Y
BXD181	BXD181	BXD181	2010			UTHSC	UTHSC		NA	5	Advanced intercross progeny of B6 female to D2 male (G8-G9, donated by A. Palmer)	B6	D2	4512-JFI-0441	SAMEA9099612	2016-09-19	2017-01-18	121	Spleen	F18N2F5	33.6	31047						F18			Y
BXD182	BXD182			Extinct		Extinct	Extinct		Extinct	5	Advanced intercross progeny of B6 female to D2 male (G8-G9, donated by A. Palmer)																				N
BXD183/RwwJ	BXD183/RwwJ	BXD183	2010		035602	UTHSC	UTHSC	Live	Available For Pre-Order	5	Advanced intercross progeny of B6 female to D2 male (G8-G9, donated by A. Palmer)	B6	D2	4512-JFI-0434	SAMEA9099605	2016-12-22	2017-01-18	27	Spleen	F7N4F13	41.7	36049						F7N4F8			Y
BXD184/RwwJ	BXD184/RwwJ	BXD184	2010		029884	Available	Discontinued		Discontinued	5	Advanced intercross progeny of B6 female to D2 male (G8-G9, donated by A. Palmer)	B6	D2	4512-JFI-0452	SAMEA9099623	2016-11-01	2016-12-01	30	Spleen	F22	38	57492						F18			Y
BXD185	BXD185			Extinct		Extinct	Extinct		Extinct	5	Advanced intercross progeny of B6 female to D2 male (G8-G9, donated by A. Palmer)																				N
BXD186/RwwJ	BXD186/RwwJ	BXD186	2010		029885	Available for pre-order	Registering Interest		Discontinued	5	Advanced intercross progeny of B6 female to D2 male (G8-G9, donated by A. Palmer)	B6	D2	4512-JFI-0416	SAMEA9099586	2016-10-01	2016-12-01	61	Spleen	F25	37.3	57118						F21			Y
BXD187/RwwJ	BXD187/RwwJ	BXD187	2013		031974	Available for pre-order	Available	Live	Available	6	B6 female to D2 male F2 intercross	B6	D2	4512-JFI-0425	SAMEA9099595	2016-12-14	2017-01-18	35	Spleen	F17	33.7	42307						F12			Y
BXD188	BXD188	BXD188	2013	Extinct 2016		Extinct	Extinct		Extinct	6	B6 female to D2 male F2 intercross																	F13		Used to make RIX with BXD109	Y
BXD189	BXD189	BXD189	2013	Extinct 2016		Extinct	Extinct		Extinct	6	B6 female to D2 male F2 intercross																	F12		Used to make BXD225 RIX with BXD140	Y
BXD190/RwwJ	BXD190/RwwJ	BXD190	2013		030876	Available	Available	Live	Available	6	B6 female to D2 male F2 intercross	B6	D2	4512-JFI-0412	SAMEA9099582	2016-10-10	2016-12-01	52	Spleen	F18	39.5	63771						F13			Y
BXD191/RwwJ	BXD191/RwwJ	BXD191	2013		030877	Available	Available	Live	Available	6	B6 female to D2 male F2 intercross	B6	D2	4512-JFI-0398	SAMEA9099568	2016-10-11	2016-12-01	51	Spleen	F17	38.4	52361						F10			Y
BXD192	BXD192	BXD192	2013	Extinct 2016		Extinct	Extinct		Extinct	6	B6 female to D2 male F2 intercross																	F8		Used to make RIX with BXD196 to make BXD227	Y
BXD193	BXD193	BXD193	2013	Extinct 2015		Extinct	Extinct		Extinct	6	B6 female to D2 male F2 intercross																	F7			Y
BXD194/RwwJ	BXD194/RwwJ	BXD194	2013		030878	Available	Available	Live	Available	6	B6 female to D2 male F2 intercross	B6	D2	4512-JFI-0485	SAMEA9099656	2016-10-11	2017-01-18	99	Spleen	F17	36.3	56314						F12			Y
BXD195/RwwJ	BXD195/RwwJ	BXD195	2013		030879	Available for registering interest	Registering Interest		Discontinued	6	B6 female to D2 male F2 intercross	B6	D2	4512-JFI-0409	SAMEA9099579	2016-09-28	2016-12-01	64	Spleen	F19	42.8	59125						F13			Y
BXD196	BXD196	BXD196	2013	Extinct		Extinct	Extinct		Extinct	6	B6 female to D2 male F2 intercross	B6	D2	4512-JFI-0366	SAMEA9099537	2016-10-01	2016-12-01	61	Spleen	F16	41.5	42437						F11		Used to make RIX with BXD192 to make BXD227	Y
BXD197/RwwJ	BXD197/RwwJ	BXD197	2013		030880	Available	Available	Live	Available	6	B6 female to D2 male F2 intercross	B6	D2	4512-JFI-0479	SAMEA9099650	2016-10-11	2016-12-01	51	Spleen	F18	28.5	45382						F12			Y
BXD198	BXD198	BXD198	2013			UTHSC	UTHSC		NA	6	B6 female to D2 male F2 intercross	B6	D2	4512-JFI-0422	SAMEA9099592	2016-10-23	2016-12-01	39	Spleen	F15	41.4	50549						F11			Y
BXD199/RwwJ	BXD199/RwwJ	BXD199	2013		030881	Available	Available		Available	6	B6 female to D2 male F2 intercross	B6	D2	4512-JFI-0354	SAMEA9099525	2016-10-23	2016-12-01	39	Spleen	F18	35.8	36368						F11			Y
BXD200	BXD200	BXD200	2013	Extinct		Extinct	Extinct		Extinct	6	B6 female to D2 male F2 intercross																	F11		Used to make RIX with BXD207 to make BXD224	Y
BXD201	BXD201	BXD201	2013	Extinct 2017		Extinct	Extinct		Extinct	6	B6 female to D2 male F2 intercross	B6	D2	4512-JFI-0351	SAMEA9099522	2017-01-07	2017-01-18	11	Spleen	F10	35.4	18645						F9		Crossed to female C57BL/6J at F10 in August 2016, then back to BXD201 male for N generations	Y
BXD202/RwwJ	BXD202/RwwJ	BXD202	2013		031975	Available	Available	Live	Available	6	B6 female to D2 male F2 intercross	B6	D2	4512-JFI-0343	SAMEA9099513	2016-09-28	2016-12-01	64	Spleen	F15	41.3	27164						F10			Y
BXD203	BXD203	BXD203	2013	Extinct 2015		Extinct	Extinct		Extinct	6	B6 female to D2 male F2 intercross							0										F6			Y
BXD204	BXD204	BXD204	2013			UTHSC	UTHSC		NA	6	B6 female to D2 male F2 intercross	B6	D2	4512-JFI-0480	SAMEA9099651	2016-10-11	2016-12-01	51	Spleen	F15	39.1	38719						F11			Y
BXD205	BXD205	BXD205	2013			UTHSC	UTHSC		NA	6	B6 female to D2 male F2 intercross	B6	D2	4512-JFI-0370	SAMEA9099541	2016-11-08	2016-12-01	23	Spleen	F15	40.3	39670						F11			Y
BXD206	BXD206	BXD206	2013	Extinct March 2016		Extinct	Extinct		Extinct	6	B6 female to D2 male F2 intercross																	F11		Used to make RIX with BXD110 to make BXD222	Y
BXD207	BXD207	BXD207	2013	Extinct June 2016		Extinct	Extinct		Extinct	6	B6 female to D2 male F2 intercross																	F10		Used to make RIX with BXD200 to make BXD224	Y
BXD208	BXD208	BXD208	2013	Extinct		Extinct	Extinct		Extinct	6	B6 female to D2 male F2 intercross																	F9			Y
BXD209	BXD209	BXD209	2013	Extinct 2016		Extinct	Extinct		Extinct	6	B6 female to D2 male F2 intercross	B6	D2	4512-JFI-0468	SAMEA9099639	2016-11-19	2017-01-18	60	Spleen	F10	45.6	42326						F8		Used to make RIX with BXD175a to make BXD228 in Jan 2017	Y
BXD210/RwwJ	BXD210/RwwJ	BXD210	2013		031976	Available for registering interest	UTHSC		NA	6	B6 female to D2 male F2 intercross	B6	D2	4512-JFI-0405	SAMEA9099575	2016-10-08	2016-12-01	54	Spleen	F15	42.4	58756						F10			Y
BXD211	BXD211	BXD211	2013			UTHSC	UTHSC		NA	6	B6 female to D2 male F2 intercross	B6	D2	4512-JFI-0359	SAMEA9099530	2016-11-01	2016-12-01	30	Spleen	F16	41.1	36866						F11			Y
BXD212	BXD212	BXD212	2013	Extinct		Extinct	Extinct		Extinct	6	B6 female to D2 male F2 intercross																	F11			Y
BXD213/RwwJ	BXD213/RwwJ	BXD213	2013		035603	UTHSC	UTHSC	Live	Available	6	B6 female to D2 male F2 intercross	B6	D2	4512-JFI-0491	SAMEA9099662	2016-10-29	2016-12-01	33	Spleen	F15	40	49160						F11			Y
BXD214/RwwJ	BXD214/RwwJ	BXD214	2013		030882	Available	Available	Live	Available	6	B6 female to D2 male F2 intercross	B6	D2	4512-JFI-0449	SAMEA9099620	2016-11-01	2016-12-01	30	Spleen	F16	32.7	29779						F11			Y
BXD215/RwwJ	BXD215/RwwJ	BXD214	2013		031977	Available	Mice Available In 12 Weeks		Cryorecovery	6	B6 female to D2 male F2 intercross	B6	D2	4512-JFI-0476	SAMEA9099647	2016-10-06	2016-12-01	56	Spleen	F15	26.8	32370						F9			Y
BXD216/RwwJ	BXD216/RwwJ	BXD216	2013		031978	Available	Available	Live	Cryorecovery	6	B6 female to D2 male F2 intercross	B6	D2	4512-JFI-0443	SAMEA9099614	2016-10-10	2016-12-01	52	Spleen	F17	39	38960						F11			Y
BXD217	BXD217	BXD217	2013			UTHSC	UTHSC		NA	6	B6 female to D2 male F2 intercross	B6	D2	4512-JFI-0473	SAMEA9099644	2016-11-15	2017-01-18	64	Spleen	F11	33.6	34485						F7			Y
BXD218	BXD218	BXD218	2013			UTHSC	UTHSC	Live	Discontinued	6	B6 female to D2 male F2 intercross	B6	D2	4512-JFI-0390	SAMEA9099560	2016-08-22	2017-01-18	149	Tail	F13	36.3	41897						F8			Y
BXD219	BXD219	BXD219	2013			UTHSC	UTHSC		NA	6	B6 female to D2 male F2 intercross	B6	D2	4512-JFI-0396	SAMEA9099566	2016-08-08	2017-01-18	163	Spleen	F14	38.5	45409						F9			Y
BXD220	BXD220	BXD220	2013	Extinct March 2016		Extinct	Extinct		Extinct	6	B6 female to D2 male F2 intercross																	F7		Used to make RIX with BXD130a to make BXD221 in 2016	Y
BXD221	BXD221		2016			UTHSC	UTHSC		NA	6	B6 female to D2 male F2 intercross	B6	D2	4512-JFI-0375	SAMEA9099546	2016-09-19	2017-01-18	121	Spleen	(BXD220-F8 X BXD130-F7N2F6)F3	35	52892								(BXD220-F8 X BXD130-F7N2F6)	Y
BXD222/RwwJ	BXD222/RwwJ		2016		035606	UTHSC	UTHSC	Live	Available For Pre-Order	6	B6 female to D2 male F2 intercross	B6	D2	4512-JFI-0404	SAMEA9099574	2016-09-05	2017-01-18	135	Spleen	(BXD110-F10N3F9 X BXD206-F13)F3	43.3	40680								(BXD110N3-F9 X BXD206-F13)	Y
BXD223	BXD223		2016			UTHSC	UTHSC		NA	6	B6 female to D2 male F2 intercross	B6	D2	4512-JFI-0411	SAMEA9099581	2016-11-13	2017-01-18	66	Spleen	(BXD188-F16 X BXD140-F8N1toFemB6D2F1F8)F4	40.5	54046								(BXD188-F16 X BXD140-F8N1(to female B6D2F1)F8	Y
BXD224/RwwJ	BXD224/RwwJ		2016		035607	UTHSC	Preorder Now	Live	Available	6	B6 female to D2 male F2 intercross	B6	D2	4512-JFI-0376	SAMEA9099547	2016-12-19	2017-01-18	30	Spleen	(BXD200-F12 X BXD207-F10)F4	36.9	39350								(BXD200-F12 X BXD207-F10)	Y
BXD225	BXD225		2016	Extinct August 2018		Extinct	Extinct		NA	6	B6 female to D2 male F2 intercross	B6	D2	4512-JFI-0371	SAMEA9099542	2016-12-19	2017-01-18	30	Spleen	(BXD109F13N1F9 X BXD189-F14)F3	40.1	41685								(BXD109F13N1F9 X BXD189-F14)	Y
BXD226	BXD226		2016			UTHSC	UTHSC		NA	6	B6 female to D2 male F2 intercross	B6	D2	4512-JFI-0488	SAMEA9099659	2016-09-12	2017-01-18	128	Spleen	(BXD212-F14 X BXD134-F8)F3	39.8	34074								(BXD212-F14 X BXD134-F8)	Y
BXD227	BXD227		2016			UTHSC	UTHSC	Live	NA	6	B6 female to D2 male F2 intercross	B6	D2	4512-JFI-0360	SAMEA9099531	2016-11-15	2017-01-18	64	Spleen	(BXD192-F8 X BXD196-F16)F2	39.1	41590								(BXD192-F8 X BXD196-F16)	Y
BXD228	BXD228		2017	Extinct August 2018		Extinct	Extinct		Extinct	6	B6 female to D2 male F2 intercross																			(BXD209-F10 x BXD175a-F18N5F3)	N
					136		80		76	Available from JAX
							31		36	Available in 12 weeks from JAX		10
							3		3	Available to preorder from JAX
							6		3	Available to register interest at JAX
							24	86	NA	AT UTHSC
							144		118	Total available
							8			Discontinued
							89			Extinct
							97			Total no longer available
